# Environmental factors and microbe-microbe interactions drive the structure of the core microbiota of terrestrial microalgae

**DOI:** 10.64898/2026.09.06.749702

**Authors:** Vincent Garrigues, Rui Guan, Nathan Preteseille, Iréne Leccia, Edwin Wagner, Fabrice Roux, Paloma Durán

**Affiliations:** LIPME, Centre National de la Recherche Scientifique, Institut National de la Recherche Agronomique, Castanet-Tolosan, France; Quadram Institute Bioscience, Norwich Research Park, Norwich, England, UK

**Keywords:** core microbiota, plant microbiota, environmental drivers, microbial networks, field survey

## Abstract

Plants and other photosynthetic organisms interact with their environment and surrounding microbiota through specialized associations. A global core microbiota has been proposed at high taxonomic levels, such as the order level. However, it remains unclear which environmental factors and how microbe-microbe interactions drive variation of this core microbiota at lower taxonomic resolution. Here, we leveraged the environmental diversity of 141 sites across the southwest of France to characterize algal populations, and their associated bacterial and fungal microbiota. We then performed a meta-analysis, combining these data with published datasets to formally identify the global core microbiota of terrestrial photosynthetic organisms, which comprises seven bacterial and five fungal orders. We next investigated diversity within this core microbiota and the environmental drivers shaping site-specific community composition. While environmental factors have a low impact on the total relative abundance of core orders, the core microbiota at the ASV-level is impacted by climatic factors, edaphic factors, and plant community descriptors. Using interaction network analysis, we finally explored how microbe-microbe interactions contribute to the assembly of stable core communities. Our results show that core ASVs occupy central positions in algal-associated microbial networks and that distinct core orders drive site-specific variation in core microbiota structure.

Together, these findings highlight the importance of both environmental context and microbial interactions in shaping the composition and stability of the core microbiota associated with photosynthetic organisms.
