## SupplementaryTable2 for "Environmental factors and microbe-microbe interactions drive the structure of the core microbiota of terrestrial microalgae"

### Sheet: Sheet1
Table 1: Datasets to define the core microbiota of photosynthetic organisms
Publication	Host	Data
Karasov et al., 2024	Arabidopsis thaliana	16S
Thiergart et al., 2020	Arabidopsis thaliana	16S + ITS
Escudero-Martinez et al., 2022	Hordeum vulgare	16S
He et al., 2023	Zea mays	16S + ITS
Edwards et al., 2023	Panicum virgatum	16S
Alcaraz et al., 2018	Marchantia spp.	16S
Yeoh et al., 2017	Multiple plant species	16S
Durán et al., 2022a	Chlamydomonas and Arabidopsis	16S + ITS
Guan & Garrido-Oter, 2025	Multiple plant species	16S + ITS
This study	Multiple algal populations	16S + ITS
