## SupplementaryTable3 for "Environmental factors and microbe-microbe interactions drive the structure of the core microbiota of terrestrial microalgae"

### Sheet: Sheet1
Table 2: Primers used in PCR1 for multiplexing
PrimerID	Truseq_adaptor	Linker	Internal_tag	Template_specific	Complete	comment
16S_799_F1_Illu_Fwd2	TCCCTACACGACGCTCTTCCGATCT	GT	GACTTG	AACMGGATTAGATACCCKG	TCCCTACACGACGCTCTTCCGATCTGTGACTTGAACMGGATTAGATACCCKG	modified from Lundberg et al 2021
16S_799_F1_Illu_Fwd3	TCCCTACACGACGCTCTTCCGATCT	GT	ATCGTC	AACMGGATTAGATACCCKG	TCCCTACACGACGCTCTTCCGATCTGTATCGTCAACMGGATTAGATACCCKG	modified from Lundberg et al 2021
16S_799_F1_Illu_Fwd4	TCCCTACACGACGCTCTTCCGATCT	GT	TGCTGT	AACMGGATTAGATACCCKG	TCCCTACACGACGCTCTTCCGATCTGTTGCTGTAACMGGATTAGATACCCKG	modified from Lundberg et al 2021
16S_1192_R1_Illu_Rv1	GGAGTTCAGACGTGTGCTCTTCCGATCT	GT	TGGAAT	ACGTCATCCCCACCTTCC	GGAGTTCAGACGTGTGCTCTTCCGATCTGTTGGAATACGTCATCCCCACCTTCC	modified from Lundberg et al 2021
16S_1192_R1_Illu_Rv2	GGAGTTCAGACGTGTGCTCTTCCGATCT	GT	ATTGCG	ACGTCATCCCCACCTTCC	GGAGTTCAGACGTGTGCTCTTCCGATCTGTATTGCGACGTCATCCCCACCTTCC	modified from Lundberg et al 2021
16S_1192_R1_Illu_Rv3	GGAGTTCAGACGTGTGCTCTTCCGATCT	GT	GAACGA	ACGTCATCCCCACCTTCC	GGAGTTCAGACGTGTGCTCTTCCGATCTGTGAACGAACGTCATCCCCACCTTCC	modified from Lundberg et al 2021
16S_1192_R1_Illu_Rv4	GGAGTTCAGACGTGTGCTCTTCCGATCT	GT	AAAAGT	ACGTCATCCCCACCTTCC	GGAGTTCAGACGTGTGCTCTTCCGATCTGTAAAAGTACGTCATCCCCACCTTCC	modified from Lundberg et al 2021
16S_1192_R1_Illu_Rv5	GGAGTTCAGACGTGTGCTCTTCCGATCT	GT	CTCTTC	ACGTCATCCCCACCTTCC	GGAGTTCAGACGTGTGCTCTTCCGATCTGTCTCTTCACGTCATCCCCACCTTCC	modified from Lundberg et al 2021
16S_1192_R1_Illu_Rv6	GGAGTTCAGACGTGTGCTCTTCCGATCT	GT	TCGTAG	ACGTCATCCCCACCTTCC	GGAGTTCAGACGTGTGCTCTTCCGATCTGTTCGTAGACGTCATCCCCACCTTCC	modified from Lundberg et al 2021
ITS1_F1_Illu_Fwd2	TCCCTACACGACGCTCTTCCGATCT	GG	GACTTG	cttggtcatttagaggaagtaa	TCCCTACACGACGCTCTTCCGATCTGGGACTTGcttggtcatttagaggaagtaa	modified from Lundberg et al 2021
ITS1_F1_Illu_Fwd3	TCCCTACACGACGCTCTTCCGATCT	GG	ATCGTC	cttggtcatttagaggaagtaa	TCCCTACACGACGCTCTTCCGATCTGGATCGTCcttggtcatttagaggaagtaa	modified from Lundberg et al 2021
ITS1_F1_Illu_Fwd4	TCCCTACACGACGCTCTTCCGATCT	GG	TGCTGT	cttggtcatttagaggaagtaa	TCCCTACACGACGCTCTTCCGATCTGGTGCTGTcttggtcatttagaggaagtaa	modified from Lundberg et al 2021
ITS1_F1_Illu_Fwd5	TCCCTACACGACGCTCTTCCGATCT	GG	GCTCAT	cttggtcatttagaggaagtaa	TCCCTACACGACGCTCTTCCGATCTGGGCTCATcttggtcatttagaggaagtaa	modified from Lundberg et al 2021
ITS1_R1_Illu_Rev2	GGAGTTCAGACGTGTGCTCTTCCGATCT	CG	ATTGCG	gctgcgttcttcatcgatgc	GGAGTTCAGACGTGTGCTCTTCCGATCTCGATTGCGgctgcgttcttcatcgatgc	modified from Lundberg et al 2021
ITS1_R1_Illu_Rev3	GGAGTTCAGACGTGTGCTCTTCCGATCT	CG	GAACGA	gctgcgttcttcatcgatgc	GGAGTTCAGACGTGTGCTCTTCCGATCTCGGAACGAgctgcgttcttcatcgatgc	modified from Lundberg et al 2021
ITS1_R1_Illu_Rev4	GGAGTTCAGACGTGTGCTCTTCCGATCT	CG	AAAAGT	gctgcgttcttcatcgatgc	GGAGTTCAGACGTGTGCTCTTCCGATCTCGAAAAGTgctgcgttcttcatcgatgc	modified from Lundberg et al 2021
ITS1_R1_Illu_Rev5	GGAGTTCAGACGTGTGCTCTTCCGATCT	CG	CTCTTC	gctgcgttcttcatcgatgc	GGAGTTCAGACGTGTGCTCTTCCGATCTCGCTCTTCgctgcgttcttcatcgatgc	modified from Lundberg et al 2021
ITS1_R1_Illu_Rev6	GGAGTTCAGACGTGTGCTCTTCCGATCT	CG	TCGTAG	gctgcgttcttcatcgatgc	GGAGTTCAGACGTGTGCTCTTCCGATCTCGTCGTAGgctgcgttcttcatcgatgc	modified from Lundberg et al 2021
18S_1422_Illu_Fwd1	TCCCTACACGACGCTCTTCCGATCT		TACAAG	ATAACAGGTCTGTGATGCCC	TCCCTACACGACGCTCTTCCGATCTTACAAGATAACAGGTCTGTGATGCCC	modified from Mayer et al 2021
18S_1422_Illu_Fwd2	TCCCTACACGACGCTCTTCCGATCT		GACTTG	ATAACAGGTCTGTGATGCCC	TCCCTACACGACGCTCTTCCGATCTGACTTGATAACAGGTCTGTGATGCCC	modified from Mayer et al 2021
18S_1422_Illu_Fwd3	TCCCTACACGACGCTCTTCCGATCT		CTGGTT	ATAACAGGTCTGTGATGCCC	TCCCTACACGACGCTCTTCCGATCTCTGGTTATAACAGGTCTGTGATGCCC	modified from Mayer et al 2021
18S_1422_Illu_Fwd4	TCCCTACACGACGCTCTTCCGATCT		TGCTGT	ATAACAGGTCTGTGATGCCC	TCCCTACACGACGCTCTTCCGATCTTGCTGTATAACAGGTCTGTGATGCCC	modified from Mayer et al 2021
18S_1797_Illu_Rev1	GGAGTTCAGACGTGTGCTCTTCCGATCT		TGGAAT	TGATCCTTCTGCAGGTTCACCTAC	GGAGTTCAGACGTGTGCTCTTCCGATCTTGGAATTGATCCTTCTGCAGGTTCACCTAC	modified from Mayer et al 2021
18S_1797_Illu_Rev2	GGAGTTCAGACGTGTGCTCTTCCGATCT		AAGGCC	TGATCCTTCTGCAGGTTCACCTAC	GGAGTTCAGACGTGTGCTCTTCCGATCTAAGGCCTGATCCTTCTGCAGGTTCACCTAC	modified from Mayer et al 2021
18S_1797_Illu_Rev3	GGAGTTCAGACGTGTGCTCTTCCGATCT		GTCAGG	TGATCCTTCTGCAGGTTCACCTAC	GGAGTTCAGACGTGTGCTCTTCCGATCTGTCAGGTGATCCTTCTGCAGGTTCACCTAC	modified from Mayer et al 2021
18S_1797_Illu_Rev4	GGAGTTCAGACGTGTGCTCTTCCGATCT		AAAAGT	TGATCCTTCTGCAGGTTCACCTAC	GGAGTTCAGACGTGTGCTCTTCCGATCTAAAAGTTGATCCTTCTGCAGGTTCACCTAC	modified from Mayer et al 2021
18S_1797_Illu_Rev5	GGAGTTCAGACGTGTGCTCTTCCGATCT		CCTCTT	TGATCCTTCTGCAGGTTCACCTAC	GGAGTTCAGACGTGTGCTCTTCCGATCTCCTCTTTGATCCTTCTGCAGGTTCACCTAC	modified from Mayer et al 2021
18S_1797_Illu_Rev6	GGAGTTCAGACGTGTGCTCTTCCGATCT		TCGTAG	TGATCCTTCTGCAGGTTCACCTAC	GGAGTTCAGACGTGTGCTCTTCCGATCTTCGTAGTGATCCTTCTGCAGGTTCACCTAC	modified from Mayer et al 2021
18S_1797_Illu_Rev7	GGAGTTCAGACGTGTGCTCTTCCGATCT		AGCAGC	TGATCCTTCTGCAGGTTCACCTAC	GGAGTTCAGACGTGTGCTCTTCCGATCTAGCAGCTGATCCTTCTGCAGGTTCACCTAC	modified from Mayer et al 2021
