## SupplementaryTable4 for "Environmental factors and microbe-microbe interactions drive the structure of the core microbiota of terrestrial microalgae"

### Sheet: KW_overall_core
Metric	statistic	df	p	p.adj	significance
AverageShortestPathLength	4.92061	2	0.0854088	0.0854088	ns
BetweennessCentrality	10.8581	2	0.0043873	0.00548413	**
ClosenessCentrality	4.92061	2	0.0854088	0.0854088	ns
ClusteringCoefficient	29.0568	2	4.90235e-07	8.17058e-07	***
Degree	28.2319	2	7.40483e-07	1.05783e-06	***
Eccentricity	44.1309	2	2.61268e-10	5.22536e-10	***
NeighborhoodConnectivity	82.2806	2	1.35827e-18	3.39567e-18	***
Radiality	478.87	2	1.0346e-104	1.0346e-103	***
Stress	164.885	2	1.56895e-36	5.22984e-36	***
TopologicalCoefficient	235.992	2	5.68854e-52	2.84427e-51	***

### Sheet: pairwise_Wilcoxon_overall_core
Network	Metric	n_core	n_noncore	statistic	p	p.adj	significance
C1	AverageShortestPathLength	255	416	44930	0.00087703	0.0087703	**
C1	BetweennessCentrality	255	416	58041	0.040204	0.172303	ns
C1	ClosenessCentrality	255	416	61150	0.00087703	0.0087703	**
C1	ClusteringCoefficient	255	416	50825	0.36357	0.519385	ns
C1	Degree	255	416	57720.5	0.0548212	0.205579	ns
C1	Eccentricity	255	416	52387	0.635235	0.75562	ns
C1	NeighborhoodConnectivity	255	416	56429.5	0.164387	0.328774	ns
C1	Radiality	255	416	61150	0.00087703	0.0087703	**
C1	Stress	255	416	59421.5	0.00884337	0.061777	ns
C1	TopologicalCoefficient	255	416	49945	0.204214	0.340356	ns
C2	AverageShortestPathLength	346	612	104320	0.705245	0.75562	ns
C2	BetweennessCentrality	346	612	101518	0.289479	0.434218	ns
C2	ClosenessCentrality	346	612	107432	0.705245	0.75562	ns
C2	ClusteringCoefficient	346	612	106258	0.926111	0.926111	ns
C2	Degree	346	612	108111	0.586985	0.733731	ns
C2	Eccentricity	346	612	109339	0.19155	0.33803	ns
C2	NeighborhoodConnectivity	346	612	112806	0.0921097	0.216197	ns
C2	Radiality	346	612	107432	0.705245	0.75562	ns
C2	Stress	346	612	102786	0.452563	0.617131	ns
C2	TopologicalCoefficient	346	612	114746	0.0310767	0.155384	ns
C3	AverageShortestPathLength	406	655	141098	0.0936853	0.216197	ns
C3	BetweennessCentrality	406	655	131763	0.804392	0.83213	ns
C3	ClosenessCentrality	406	655	124832	0.0936853	0.216197	ns
C3	ClusteringCoefficient	406	655	126522	0.184211	0.33803	ns
C3	Degree	406	655	126198	0.16309	0.328774	ns
C3	Eccentricity	406	655	133896	0.517315	0.674759	ns
C3	NeighborhoodConnectivity	406	655	120518	0.0102962	0.061777	ns
C3	Radiality	406	655	124832	0.0936853	0.216197	ns
C3	Stress	406	655	127492	0.259296	0.409415	ns
C3	TopologicalCoefficient	406	655	124074	0.0668601	0.216197	ns

### Sheet: KW_core_orders
Order	Metric	statistic	df	p	p.adj	significance
Burkholderiales	AverageShortestPathLength	0.950419	2	0.621755	0.664424	ns
Burkholderiales	BetweennessCentrality	2.60255	2	0.272185	0.361807	ns
Burkholderiales	ClosenessCentrality	0.950419	2	0.621755	0.664424	ns
Burkholderiales	ClusteringCoefficient	4.2679	2	0.118369	0.198495	ns
Burkholderiales	Degree	3.66871	2	0.159717	0.256017	ns
Burkholderiales	Eccentricity	12.0738	2	0.00238896	0.00667685	**
Burkholderiales	NeighborhoodConnectivity	37.2526	2	8.14123e-09	6.82611e-08	***
Burkholderiales	Radiality	84.7892	2	3.87492e-19	1.40789e-17	***
Burkholderiales	Stress	26.7522	2	1.55181e-06	8.05464e-06	***
Burkholderiales	TopologicalCoefficient	48.2894	2	3.26658e-11	5.93428e-10	***
Caulobacterales	AverageShortestPathLength	0.963367	2	0.617743	0.664424	ns
Caulobacterales	BetweennessCentrality	2.71715	2	0.257027	0.3502	ns
Caulobacterales	ClosenessCentrality	0.963367	2	0.617743	0.664424	ns
Caulobacterales	ClusteringCoefficient	3.03535	2	0.219221	0.306348	ns
Caulobacterales	Degree	3.37502	2	0.18498	0.274453	ns
Caulobacterales	Eccentricity	3.36051	2	0.186326	0.274453	ns
Caulobacterales	NeighborhoodConnectivity	21.1668	2	2.53327e-05	0.000102269	***
Caulobacterales	Radiality	23.2754	2	8.82696e-06	4.00891e-05	***
Caulobacterales	Stress	13.0032	2	0.00150103	0.00430557	**
Caulobacterales	TopologicalCoefficient	26.5016	2	1.75892e-06	8.71467e-06	***
Chaetothyriales	AverageShortestPathLength	1.72872	2	0.421322	0.510268	ns
Chaetothyriales	BetweennessCentrality	2.08351	2	0.352835	0.437035	ns
Chaetothyriales	ClosenessCentrality	1.72872	2	0.421322	0.510268	ns
Chaetothyriales	ClusteringCoefficient	4.47276	2	0.106844	0.184858	ns
Chaetothyriales	Degree	15.4624	2	0.000438923	0.00144978	**
Chaetothyriales	Eccentricity	11.1348	2	0.00382033	0.0101565	*
Chaetothyriales	NeighborhoodConnectivity	32.5186	2	8.68316e-08	5.9154e-07	***
Chaetothyriales	Radiality	41.2031	2	1.12942e-09	1.11915e-08	***
Chaetothyriales	Stress	10.5724	2	0.00506095	0.0128289	*
Chaetothyriales	TopologicalCoefficient	14.3607	2	0.000761406	0.00244098	**
Helotiales	AverageShortestPathLength	1.00259	2	0.605747	0.664424	ns
Helotiales	BetweennessCentrality	1.09473	2	0.578472	0.656806	ns
Helotiales	ClosenessCentrality	1.00259	2	0.605747	0.664424	ns
Helotiales	ClusteringCoefficient	1.6837	2	0.430912	0.516147	ns
Helotiales	Degree	7.27747	2	0.0262855	0.0622853	ns
Helotiales	Eccentricity	2.46925	2	0.290944	0.382084	ns
Helotiales	NeighborhoodConnectivity	16.6375	2	0.000243895	0.000830766	***
Helotiales	Radiality	23.3943	2	8.31744e-06	3.94174e-05	***
Helotiales	Stress	6.86639	2	0.0322837	0.0703784	ns
Helotiales	TopologicalCoefficient	5.17064	2	0.0753718	0.134681	ns
Hypocreales	AverageShortestPathLength	3.47267	2	0.176165	0.273467	ns
Hypocreales	BetweennessCentrality	1.54355	2	0.462192	0.543089	ns
Hypocreales	ClosenessCentrality	3.47267	2	0.176165	0.273467	ns
Hypocreales	ClusteringCoefficient	6.63886	2	0.0361734	0.0773118	ns
Hypocreales	Degree	9.76812	2	0.00756622	0.0187436	*
Hypocreales	Eccentricity	4.35127	2	0.113536	0.193366	ns
Hypocreales	NeighborhoodConnectivity	47.7367	2	4.30626e-11	6.70546e-10	***
Hypocreales	Radiality	40.8335	2	1.35868e-09	1.23413e-08	***
Hypocreales	Stress	11.4409	2	0.00327821	0.00893311	**
Hypocreales	TopologicalCoefficient	13.8622	2	0.000976939	0.00295795	**
Microtrichales	AverageShortestPathLength	2.22527	2	0.328691	0.413646	ns
Microtrichales	BetweennessCentrality	1.21429	2	0.544906	0.631859	ns
Microtrichales	ClosenessCentrality	2.22527	2	0.328691	0.413646	ns
Microtrichales	ClusteringCoefficient	1.53846	2	0.463369	0.543089	ns
Microtrichales	Degree	1.15385	2	0.561624	0.644389	ns
Microtrichales	Eccentricity	NA	NA	NA	NA	NA
Microtrichales	NeighborhoodConnectivity	5.57143	2	0.061685	0.120065	ns
Microtrichales	Radiality	6.97253	2	0.030615	0.0703784	ns
Microtrichales	Stress	0.258242	2	0.878868	0.903741	ns
Microtrichales	TopologicalCoefficient	5.28571	2	0.0711577	0.12927	ns
Pleosporales	AverageShortestPathLength	5.31589	2	0.0700921	0.12927	ns
Pleosporales	BetweennessCentrality	0.73918	2	0.691018	0.731271	ns
Pleosporales	ClosenessCentrality	5.31589	2	0.0700921	0.12927	ns
Pleosporales	ClusteringCoefficient	6.58989	2	0.0370701	0.0777046	ns
Pleosporales	Degree	21.0431	2	2.69491e-05	0.000104909	***
Pleosporales	Eccentricity	5.35198	2	0.0688386	0.12927	ns
Pleosporales	NeighborhoodConnectivity	36.6245	2	1.11451e-08	8.67723e-08	***
Pleosporales	Radiality	66.3452	2	3.92029e-15	8.54624e-14	***
Pleosporales	Stress	20.8891	2	2.91066e-05	0.000109401	***
Pleosporales	TopologicalCoefficient	36.2415	2	1.34976e-08	9.80825e-08	***
Propionibacteriales	AverageShortestPathLength	0.544616	2	0.76162	0.790634	ns
Propionibacteriales	BetweennessCentrality	2.21637	2	0.330158	0.413646	ns
Propionibacteriales	ClosenessCentrality	0.544616	2	0.76162	0.790634	ns
Propionibacteriales	ClusteringCoefficient	8.4691	2	0.0144863	0.035089	*
Propionibacteriales	Degree	0.0320371	2	0.984109	0.984109	ns
Propionibacteriales	Eccentricity	3.42251	2	0.180639	0.273467	ns
Propionibacteriales	NeighborhoodConnectivity	2.93706	2	0.230263	0.317705	ns
Propionibacteriales	Radiality	27.6806	2	9.75526e-07	5.31662e-06	***
Propionibacteriales	Stress	6.44605	2	0.0398345	0.0804066	ns
Propionibacteriales	TopologicalCoefficient	21.3762	2	2.28147e-05	9.56461e-05	***
Rhizobiales	AverageShortestPathLength	3.21611	2	0.200276	0.287239	ns
Rhizobiales	BetweennessCentrality	6.88113	2	0.0320467	0.0703784	ns
Rhizobiales	ClosenessCentrality	3.21611	2	0.200276	0.287239	ns
Rhizobiales	ClusteringCoefficient	3.18513	2	0.203403	0.287935	ns
Rhizobiales	Degree	6.89434	2	0.0318356	0.0703784	ns
Rhizobiales	Eccentricity	13.7888	2	0.00101342	0.00298549	**
Rhizobiales	NeighborhoodConnectivity	28.3418	2	7.00905e-07	4.02098e-06	***
Rhizobiales	Radiality	79.1893	2	6.37164e-18	1.73627e-16	***
Rhizobiales	Stress	31.5284	2	1.4246e-07	9.13421e-07	***
Rhizobiales	TopologicalCoefficient	44.6366	2	2.02907e-10	2.7646e-09	***
Solirubrobacterales	AverageShortestPathLength	0.088773	2	0.956584	0.965441	ns
Solirubrobacterales	BetweennessCentrality	3.44582	2	0.178546	0.273467	ns
Solirubrobacterales	ClosenessCentrality	0.088773	2	0.956584	0.965441	ns
Solirubrobacterales	ClusteringCoefficient	10.7728	2	0.00457841	0.0118821	*
Solirubrobacterales	Degree	2.61879	2	0.269983	0.361807	ns
Solirubrobacterales	Eccentricity	2.38837	2	0.302951	0.393115	ns
Solirubrobacterales	NeighborhoodConnectivity	13.9871	2	0.000917766	0.00285819	**
Solirubrobacterales	Radiality	22.285	2	1.44833e-05	6.31471e-05	***
Solirubrobacterales	Stress	17.7598	2	0.000139159	0.000489302	***
Solirubrobacterales	TopologicalCoefficient	28.419	2	6.74349e-07	4.02098e-06	***
Sphingomonadales	AverageShortestPathLength	4.04397	2	0.132392	0.215384	ns
Sphingomonadales	BetweennessCentrality	4.66393	2	0.0971048	0.170717	ns
Sphingomonadales	ClosenessCentrality	4.04397	2	0.132392	0.215384	ns
Sphingomonadales	ClusteringCoefficient	19.0569	2	7.27536e-05	0.000264338	***
Sphingomonadales	Degree	5.892	2	0.0525496	0.104144	ns
Sphingomonadales	Eccentricity	6.52746	2	0.0382454	0.0786557	ns
Sphingomonadales	NeighborhoodConnectivity	43.9846	2	2.81098e-10	3.33325e-09	***
Sphingomonadales	Radiality	113.102	2	2.7559e-25	3.00393e-23	***
Sphingomonadales	Stress	43.8162	2	3.05802e-10	3.33325e-09	***
Sphingomonadales	TopologicalCoefficient	102.001	2	7.09211e-23	3.8652e-21	***
Xylariales	AverageShortestPathLength	NA	NA	NA	NA	NA
Xylariales	BetweennessCentrality	NA	NA	NA	NA	NA
Xylariales	ClosenessCentrality	NA	NA	NA	NA	NA
Xylariales	ClusteringCoefficient	NA	NA	NA	NA	NA
Xylariales	Degree	NA	NA	NA	NA	NA
Xylariales	Eccentricity	NA	NA	NA	NA	NA
Xylariales	NeighborhoodConnectivity	NA	NA	NA	NA	NA
Xylariales	Radiality	NA	NA	NA	NA	NA
Xylariales	Stress	NA	NA	NA	NA	NA
Xylariales	TopologicalCoefficient	NA	NA	NA	NA	NA

### Sheet: pairwise_Wilcoxon_core_orders
Order	Metric	group1	group2	n1	n2	unique1	unique2	statistic	p	p.adj	significance
Burkholderiales	AverageShortestPathLength	C1	C2	25	63	25	59	872	0.437031	0.655546	ns
Burkholderiales	AverageShortestPathLength	C1	C3	25	59	25	53	842	0.308909	0.655546	ns
Burkholderiales	AverageShortestPathLength	C2	C3	63	59	59	53	1852	0.975477	0.975477	ns
Burkholderiales	BetweennessCentrality	C1	C2	25	63	25	63	913	0.247455	0.371183	ns
Burkholderiales	BetweennessCentrality	C1	C3	25	59	25	59	727	0.922065	0.922065	ns
Burkholderiales	BetweennessCentrality	C2	C3	63	59	63	59	1572	0.142856	0.371183	ns
Burkholderiales	ClosenessCentrality	C1	C2	25	63	25	59	703	0.437031	0.655546	ns
Burkholderiales	ClosenessCentrality	C1	C3	25	59	25	53	633	0.308909	0.655546	ns
Burkholderiales	ClosenessCentrality	C2	C3	63	59	59	53	1865	0.975477	0.975477	ns
Burkholderiales	ClusteringCoefficient	C1	C2	25	63	25	63	1001	0.0487507	0.146252	ns
Burkholderiales	ClusteringCoefficient	C1	C3	25	59	25	59	877	0.173869	0.260803	ns
Burkholderiales	ClusteringCoefficient	C2	C3	63	59	63	59	1660	0.310394	0.310394	ns
Burkholderiales	Degree	C1	C2	25	63	23	52	716	0.511179	0.511179	ns
Burkholderiales	Degree	C1	C3	25	59	23	48	574.5	0.111829	0.188293	ns
Burkholderiales	Degree	C2	C3	63	59	52	48	1559	0.125529	0.188293	ns
Burkholderiales	Eccentricity	C1	C2	25	63	2	2	807.5	0.787115	0.787115	ns
Burkholderiales	Eccentricity	C1	C3	25	59	2	1	NA	NA	NA	NA
Burkholderiales	Eccentricity	C2	C3	63	59	2	1	NA	NA	NA	NA
Burkholderiales	NeighborhoodConnectivity	C1	C2	25	63	25	63	226	2.09609e-07	6.28827e-07	***
Burkholderiales	NeighborhoodConnectivity	C1	C3	25	59	25	59	266	4.06694e-06	6.10041e-06	***
Burkholderiales	NeighborhoodConnectivity	C2	C3	63	59	63	59	2531	0.000575737	0.000575737	***
Burkholderiales	Radiality	C1	C2	25	63	25	59	198	5.04346e-08	7.56519e-08	***
Burkholderiales	Radiality	C1	C3	25	59	25	53	658	0.43957	0.43957	ns
Burkholderiales	Radiality	C2	C3	63	59	59	53	3621	1.75964e-19	5.27892e-19	***
Burkholderiales	Stress	C1	C2	25	63	25	63	502	0.00836577	0.00836577	**
Burkholderiales	Stress	C1	C3	25	59	25	59	273	5.64014e-06	1.69204e-05	***
Burkholderiales	Stress	C2	C3	63	59	63	59	1153	0.000304009	0.000456013	***
Burkholderiales	TopologicalCoefficient	C1	C2	25	63	25	63	1069	0.00932428	0.00932428	**
Burkholderiales	TopologicalCoefficient	C1	C3	25	59	25	59	1282	1.02569e-07	1.53854e-07	***
Burkholderiales	TopologicalCoefficient	C2	C3	63	59	63	59	3004	4.46244e-09	1.33873e-08	***
Caulobacterales	AverageShortestPathLength	C1	C2	19	17	18	17	183	0.505743	0.678914	ns
Caulobacterales	AverageShortestPathLength	C1	C3	19	16	18	16	139	0.678914	0.678914	ns
Caulobacterales	AverageShortestPathLength	C2	C3	17	16	17	16	111	0.377487	0.678914	ns
Caulobacterales	BetweennessCentrality	C1	C2	19	17	19	17	212	0.113108	0.339324	ns
Caulobacterales	BetweennessCentrality	C1	C3	19	16	19	16	147	0.881546	0.881546	ns
Caulobacterales	BetweennessCentrality	C2	C3	17	16	17	16	102	0.227535	0.341302	ns
Caulobacterales	ClosenessCentrality	C1	C2	19	17	18	17	140	0.505743	0.678914	ns
Caulobacterales	ClosenessCentrality	C1	C3	19	16	18	16	165	0.678914	0.678914	ns
Caulobacterales	ClosenessCentrality	C2	C3	17	16	17	16	161	0.377487	0.678914	ns
Caulobacterales	ClusteringCoefficient	C1	C2	19	17	19	17	139	0.485724	0.485724	ns
Caulobacterales	ClusteringCoefficient	C1	C3	19	16	19	16	184	0.296916	0.445374	ns
Caulobacterales	ClusteringCoefficient	C2	C3	17	16	17	16	184	0.0870736	0.261221	ns
Caulobacterales	Degree	C1	C2	19	17	17	17	107	0.087017	0.261051	ns
Caulobacterales	Degree	C1	C3	19	16	17	16	116.5	0.246172	0.369258	ns
Caulobacterales	Degree	C2	C3	17	16	17	16	157	0.460167	0.460167	ns
Caulobacterales	Eccentricity	C1	C2	19	17	2	2	174.5	0.609791	0.609791	ns
Caulobacterales	Eccentricity	C1	C3	19	16	2	2	190.5	0.0694523	0.208357	ns
Caulobacterales	Eccentricity	C2	C3	17	16	2	2	159.5	0.182377	0.273565	ns
Caulobacterales	NeighborhoodConnectivity	C1	C2	19	17	19	17	27	2.17494e-05	6.52483e-05	***
Caulobacterales	NeighborhoodConnectivity	C1	C3	19	16	19	16	82	0.0213704	0.0213704	*
Caulobacterales	NeighborhoodConnectivity	C2	C3	17	16	17	16	214	0.00524323	0.00786484	**
Caulobacterales	Radiality	C1	C2	19	17	18	17	40	0.000125851	0.000188777	***
Caulobacterales	Radiality	C1	C3	19	16	18	16	179	0.38018	0.38018	ns
Caulobacterales	Radiality	C2	C3	17	16	17	16	258	1.20511e-05	3.61532e-05	***
Caulobacterales	Stress	C1	C2	19	17	19	17	107	0.0870577	0.101214	ns
Caulobacterales	Stress	C1	C3	19	16	19	16	41	0.000253181	0.000759543	***
Caulobacterales	Stress	C2	C3	17	16	17	16	90	0.101214	0.101214	ns
Caulobacterales	TopologicalCoefficient	C1	C2	19	17	19	17	181	0.547132	0.547132	ns
Caulobacterales	TopologicalCoefficient	C1	C3	19	16	19	16	295	2.37419e-06	7.12257e-06	***
Caulobacterales	TopologicalCoefficient	C2	C3	17	16	17	16	251	3.71527e-05	5.57291e-05	***
Chaetothyriales	AverageShortestPathLength	C1	C2	15	27	15	25	239	0.34462	0.51693	ns
Chaetothyriales	AverageShortestPathLength	C1	C3	15	35	15	35	323	0.204008	0.51693	ns
Chaetothyriales	AverageShortestPathLength	C2	C3	27	35	25	35	503	0.67016	0.67016	ns
Chaetothyriales	BetweennessCentrality	C1	C2	15	27	15	27	257	0.156337	0.469012	ns
Chaetothyriales	BetweennessCentrality	C1	C3	15	35	15	35	310	0.319736	0.479603	ns
Chaetothyriales	BetweennessCentrality	C2	C3	27	35	27	35	430	0.550985	0.550985	ns
Chaetothyriales	ClosenessCentrality	C1	C2	15	27	15	25	166	0.34462	0.51693	ns
Chaetothyriales	ClosenessCentrality	C1	C3	15	35	15	35	202	0.204008	0.51693	ns
Chaetothyriales	ClosenessCentrality	C2	C3	27	35	25	35	442	0.67016	0.67016	ns
Chaetothyriales	ClusteringCoefficient	C1	C2	15	27	15	27	230	0.47848	0.47848	ns
Chaetothyriales	ClusteringCoefficient	C1	C3	15	35	15	35	223	0.409009	0.47848	ns
Chaetothyriales	ClusteringCoefficient	C2	C3	27	35	27	35	321	0.0320501	0.0961502	ns
Chaetothyriales	Degree	C1	C2	15	27	13	23	119	0.0292389	0.0292389	*
Chaetothyriales	Degree	C1	C3	15	35	13	32	93	0.000345172	0.00103552	**
Chaetothyriales	Degree	C2	C3	27	35	23	32	306.5	0.0187704	0.0281556	*
Chaetothyriales	Eccentricity	C1	C2	15	27	2	2	163.5	0.137413	0.137413	ns
Chaetothyriales	Eccentricity	C1	C3	15	35	2	1	NA	NA	NA	NA
Chaetothyriales	Eccentricity	C2	C3	27	35	2	1	NA	NA	NA	NA
Chaetothyriales	NeighborhoodConnectivity	C1	C2	15	27	15	27	22	2.30121e-06	3.45181e-06	***
Chaetothyriales	NeighborhoodConnectivity	C1	C3	15	35	15	35	10	9.55963e-08	2.86789e-07	***
Chaetothyriales	NeighborhoodConnectivity	C2	C3	27	35	27	35	373.5	0.161979	0.161979	ns
Chaetothyriales	Radiality	C1	C2	15	27	15	25	28	4.92716e-06	7.39073e-06	***
Chaetothyriales	Radiality	C1	C3	15	35	15	35	209	0.261853	0.261853	ns
Chaetothyriales	Radiality	C2	C3	27	35	25	35	896	1.90636e-09	5.71909e-09	***
Chaetothyriales	Stress	C1	C2	15	27	15	27	135	0.0786203	0.0786203	ns
Chaetothyriales	Stress	C1	C3	15	35	15	35	116	0.00199581	0.00598742	**
Chaetothyriales	Stress	C2	C3	27	35	27	35	347	0.0759545	0.0786203	ns
Chaetothyriales	TopologicalCoefficient	C1	C2	15	27	15	27	295	0.0157353	0.023603	*
Chaetothyriales	TopologicalCoefficient	C1	C3	15	35	15	35	429	0.00044098	0.00132294	**
Chaetothyriales	TopologicalCoefficient	C2	C3	27	35	27	35	610	0.0517721	0.0517721	ns
Helotiales	AverageShortestPathLength	C1	C2	8	14	8	14	68	0.432511	0.648766	ns
Helotiales	AverageShortestPathLength	C1	C3	8	17	8	17	84	0.36655	0.648766	ns
Helotiales	AverageShortestPathLength	C2	C3	14	17	14	17	111	0.765927	0.765927	ns
Helotiales	BetweennessCentrality	C1	C2	8	14	8	14	71	0.322341	0.597418	ns
Helotiales	BetweennessCentrality	C1	C3	8	17	8	17	83	0.398278	0.597418	ns
Helotiales	BetweennessCentrality	C2	C3	14	17	14	17	118	0.984165	0.984165	ns
Helotiales	ClosenessCentrality	C1	C2	8	14	8	14	44	0.432511	0.648766	ns
Helotiales	ClosenessCentrality	C1	C3	8	17	8	17	52	0.36655	0.648766	ns
Helotiales	ClosenessCentrality	C2	C3	14	17	14	17	127	0.765927	0.765927	ns
Helotiales	ClusteringCoefficient	C1	C2	8	14	8	14	75	0.206708	0.549825	ns
Helotiales	ClusteringCoefficient	C1	C3	8	17	8	17	84	0.36655	0.549825	ns
Helotiales	ClusteringCoefficient	C2	C3	14	17	14	17	108	0.676833	0.676833	ns
Helotiales	Degree	C1	C2	8	14	6	13	22	0.0220018	0.0330027	*
Helotiales	Degree	C1	C3	8	17	6	15	25	0.0132213	0.0330027	*
Helotiales	Degree	C2	C3	14	17	13	15	110	0.735609	0.735609	ns
Helotiales	Eccentricity	C1	C2	8	14	2	2	55	0.954263	0.954263	ns
Helotiales	Eccentricity	C1	C3	8	17	2	1	NA	NA	NA	NA
Helotiales	Eccentricity	C2	C3	14	17	2	1	NA	NA	NA	NA
Helotiales	NeighborhoodConnectivity	C1	C2	8	14	8	14	4	0.000439759	0.000659639	***
Helotiales	NeighborhoodConnectivity	C1	C3	8	17	8	17	3	0.000171648	0.000514943	***
Helotiales	NeighborhoodConnectivity	C2	C3	14	17	14	17	111	0.765927	0.765927	ns
Helotiales	Radiality	C1	C2	8	14	8	14	3	0.000339347	0.00050902	***
Helotiales	Radiality	C1	C3	8	17	8	17	53	0.398278	0.398278	ns
Helotiales	Radiality	C2	C3	14	17	14	17	230	1.15343e-05	3.46028e-05	***
Helotiales	Stress	C1	C2	8	14	8	14	29	0.0704995	0.105749	ns
Helotiales	Stress	C1	C3	8	17	8	17	25	0.0132921	0.0398764	*
Helotiales	Stress	C2	C3	14	17	14	17	93	0.311441	0.311441	ns
Helotiales	TopologicalCoefficient	C1	C2	8	14	8	14	75	0.206708	0.206708	ns
Helotiales	TopologicalCoefficient	C1	C3	8	17	8	17	104	0.0386345	0.115904	ns
Helotiales	TopologicalCoefficient	C2	C3	14	17	14	17	152	0.197029	0.206708	ns
Hypocreales	AverageShortestPathLength	C1	C2	26	30	26	29	472	0.18058	0.270871	ns
Hypocreales	AverageShortestPathLength	C1	C3	26	39	26	39	648	0.0599206	0.179762	ns
Hypocreales	AverageShortestPathLength	C2	C3	30	39	29	39	580	0.95656	0.95656	ns
Hypocreales	BetweennessCentrality	C1	C2	26	30	26	30	463	0.233619	0.538513	ns
Hypocreales	BetweennessCentrality	C1	C3	26	39	26	39	576	0.359009	0.538513	ns
Hypocreales	BetweennessCentrality	C2	C3	30	39	30	39	554	0.711987	0.711987	ns
Hypocreales	ClosenessCentrality	C1	C2	26	30	26	29	308	0.18058	0.270871	ns
Hypocreales	ClosenessCentrality	C1	C3	26	39	26	39	366	0.0599206	0.179762	ns
Hypocreales	ClosenessCentrality	C2	C3	30	39	29	39	590	0.95656	0.95656	ns
Hypocreales	ClusteringCoefficient	C1	C2	26	30	26	30	542.5	0.0125171	0.0375513	*
Hypocreales	ClusteringCoefficient	C1	C3	26	39	26	39	536	0.702728	0.702728	ns
Hypocreales	ClusteringCoefficient	C2	C3	30	39	30	39	422	0.0491844	0.0737766	ns
Hypocreales	Degree	C1	C2	26	30	22	26	296	0.124297	0.18487	ns
Hypocreales	Degree	C1	C3	26	39	22	28	267.5	0.00136429	0.00409288	**
Hypocreales	Degree	C2	C3	30	39	26	28	475	0.18487	0.18487	ns
Hypocreales	Eccentricity	C1	C2	26	30	2	2	355	0.322507	0.347487	ns
Hypocreales	Eccentricity	C1	C3	26	39	2	2	533	0.347487	0.347487	ns
Hypocreales	Eccentricity	C2	C3	30	39	2	2	667.5	0.0419948	0.125984	ns
Hypocreales	NeighborhoodConnectivity	C1	C2	26	30	26	30	49	2.21888e-08	3.32832e-08	***
Hypocreales	NeighborhoodConnectivity	C1	C3	26	39	26	39	24	1.04041e-10	3.12124e-10	***
Hypocreales	NeighborhoodConnectivity	C2	C3	30	39	30	39	528	0.494034	0.494034	ns
Hypocreales	Radiality	C1	C2	26	30	26	29	71	1.67085e-07	2.50628e-07	***
Hypocreales	Radiality	C1	C3	26	39	26	39	378	0.085307	0.085307	ns
Hypocreales	Radiality	C2	C3	30	39	29	39	1049	2.01731e-08	6.05192e-08	***
Hypocreales	Stress	C1	C2	26	30	26	30	263	0.0376869	0.0565304	ns
Hypocreales	Stress	C1	C3	26	39	26	39	256	0.000795538	0.00238661	**
Hypocreales	Stress	C2	C3	30	39	30	39	484	0.223792	0.223792	ns
Hypocreales	TopologicalCoefficient	C1	C2	26	30	26	30	527	0.024927	0.0373906	*
Hypocreales	TopologicalCoefficient	C1	C3	26	39	26	39	775	0.000340997	0.00102299	**
Hypocreales	TopologicalCoefficient	C2	C3	30	39	30	39	723	0.0960374	0.0960374	ns
Microtrichales	AverageShortestPathLength	C1	C2	3	6	3	6	6	0.518605	0.518605	ns
Microtrichales	AverageShortestPathLength	C1	C3	3	4	3	4	3	0.376759	0.518605	ns
Microtrichales	AverageShortestPathLength	C2	C3	6	4	6	4	6	0.240955	0.518605	ns
Microtrichales	BetweennessCentrality	C1	C2	3	6	3	6	12	0.518605	0.749119	ns
Microtrichales	BetweennessCentrality	C1	C3	3	4	3	4	9	0.376759	0.749119	ns
Microtrichales	BetweennessCentrality	C2	C3	6	4	6	4	14	0.749119	0.749119	ns
Microtrichales	ClosenessCentrality	C1	C2	3	6	3	6	12	0.518605	0.518605	ns
Microtrichales	ClosenessCentrality	C1	C3	3	4	3	4	9	0.376759	0.518605	ns
Microtrichales	ClosenessCentrality	C2	C3	6	4	6	4	18	0.240955	0.518605	ns
Microtrichales	ClusteringCoefficient	C1	C2	3	6	3	6	8	0.897279	0.897279	ns
Microtrichales	ClusteringCoefficient	C1	C3	3	4	3	4	9	0.376759	0.565139	ns
Microtrichales	ClusteringCoefficient	C2	C3	6	4	6	4	17	0.337356	0.565139	ns
Microtrichales	Degree	C1	C2	3	6	3	6	6	0.518605	0.595883	ns
Microtrichales	Degree	C1	C3	3	4	3	4	8	0.595883	0.595883	ns
Microtrichales	Degree	C2	C3	6	4	6	4	16	0.455545	0.595883	ns
Microtrichales	Eccentricity	C1	C2	3	6	1	1	NA	NA	NA	NA
Microtrichales	Eccentricity	C1	C3	3	4	1	1	NA	NA	NA	NA
Microtrichales	Eccentricity	C2	C3	6	4	1	1	NA	NA	NA	NA
Microtrichales	NeighborhoodConnectivity	C1	C2	3	6	3	6	2	0.09329	0.139935	ns
Microtrichales	NeighborhoodConnectivity	C1	C3	3	4	3	4	0	0.0518299	0.139935	ns
Microtrichales	NeighborhoodConnectivity	C2	C3	6	4	6	4	18	0.240955	0.240955	ns
Microtrichales	Radiality	C1	C2	3	6	3	6	4	0.245278	0.367917	ns
Microtrichales	Radiality	C1	C3	3	4	3	4	9	0.376759	0.376759	ns
Microtrichales	Radiality	C2	C3	6	4	6	4	24	0.014214	0.0426421	*
Microtrichales	Stress	C1	C2	3	6	3	6	6	0.518605	1	ns
Microtrichales	Stress	C1	C3	3	4	3	4	6	1	1	ns
Microtrichales	Stress	C2	C3	6	4	6	4	11	0.915106	1	ns
Microtrichales	TopologicalCoefficient	C1	C2	3	6	3	6	12	0.518605	0.518605	ns
Microtrichales	TopologicalCoefficient	C1	C3	3	4	3	4	12	0.0518299	0.15549	ns
Microtrichales	TopologicalCoefficient	C2	C3	6	4	6	4	20	0.109819	0.164729	ns
Pleosporales	AverageShortestPathLength	C1	C2	27	44	27	43	775	0.032521	0.0817068	ns
Pleosporales	AverageShortestPathLength	C1	C3	27	53	27	51	905	0.0544712	0.0817068	ns
Pleosporales	AverageShortestPathLength	C2	C3	44	53	43	51	1085	0.559672	0.559672	ns
Pleosporales	BetweennessCentrality	C1	C2	27	44	27	44	525	0.417166	0.74473	ns
Pleosporales	BetweennessCentrality	C1	C3	27	53	27	53	683	0.74473	0.74473	ns
Pleosporales	BetweennessCentrality	C2	C3	44	53	44	53	1249	0.549963	0.74473	ns
Pleosporales	ClosenessCentrality	C1	C2	27	44	27	43	413	0.032521	0.0817068	ns
Pleosporales	ClosenessCentrality	C1	C3	27	53	27	51	526	0.0544712	0.0817068	ns
Pleosporales	ClosenessCentrality	C2	C3	44	53	43	51	1247	0.559672	0.559672	ns
Pleosporales	ClusteringCoefficient	C1	C2	27	44	27	44	800	0.0149313	0.0447938	*
Pleosporales	ClusteringCoefficient	C1	C3	27	53	27	53	849	0.175974	0.175974	ns
Pleosporales	ClusteringCoefficient	C2	C3	44	53	44	53	947	0.113352	0.170028	ns
Pleosporales	Degree	C1	C2	27	44	21	38	275	0.00016119	0.000241785	***
Pleosporales	Degree	C1	C3	27	53	21	41	283.5	1.12502e-05	3.37505e-05	***
Pleosporales	Degree	C2	C3	44	53	38	41	1081.5	0.542651	0.542651	ns
Pleosporales	Eccentricity	C1	C2	27	44	2	2	507	0.0335619	0.100686	ns
Pleosporales	Eccentricity	C1	C3	27	53	2	2	650	0.0798716	0.119807	ns
Pleosporales	Eccentricity	C2	C3	44	53	2	2	1232.5	0.315522	0.315522	ns
Pleosporales	NeighborhoodConnectivity	C1	C2	27	44	27	44	145	1.08279e-07	1.62419e-07	***
Pleosporales	NeighborhoodConnectivity	C1	C3	27	53	27	53	165	2.19137e-08	6.57412e-08	***
Pleosporales	NeighborhoodConnectivity	C2	C3	44	53	44	53	1184	0.899091	0.899091	ns
Pleosporales	Radiality	C1	C2	27	44	27	43	97	4.082e-09	6.123e-09	***
Pleosporales	Radiality	C1	C3	27	53	27	51	545	0.0836757	0.0836757	ns
Pleosporales	Radiality	C2	C3	44	53	43	51	2218	2.54646e-14	7.63939e-14	***
Pleosporales	Stress	C1	C2	27	44	27	44	295	0.000406883	0.000610325	***
Pleosporales	Stress	C1	C3	27	53	27	53	276	7.94124e-06	2.38237e-05	***
Pleosporales	Stress	C2	C3	44	53	44	53	1035	0.344334	0.344334	ns
Pleosporales	TopologicalCoefficient	C1	C2	27	44	27	44	976	6.22291e-06	9.33436e-06	***
Pleosporales	TopologicalCoefficient	C1	C3	27	53	27	53	1290	5.20857e-09	1.56257e-08	***
Pleosporales	TopologicalCoefficient	C2	C3	44	53	44	53	1404	0.0852537	0.0852537	ns
Propionibacteriales	AverageShortestPathLength	C1	C2	10	21	10	21	93	0.626993	0.940489	ns
Propionibacteriales	AverageShortestPathLength	C1	C3	10	28	10	25	116	0.435894	0.940489	ns
Propionibacteriales	AverageShortestPathLength	C2	C3	21	28	21	25	290	0.943624	0.943624	ns
Propionibacteriales	BetweennessCentrality	C1	C2	10	21	10	21	132	0.262786	0.39418	ns
Propionibacteriales	BetweennessCentrality	C1	C3	10	28	10	28	185	0.140169	0.39418	ns
Propionibacteriales	BetweennessCentrality	C2	C3	21	28	21	28	309	0.769565	0.769565	ns
Propionibacteriales	ClosenessCentrality	C1	C2	10	21	10	21	117	0.626993	0.940489	ns
Propionibacteriales	ClosenessCentrality	C1	C3	10	28	10	25	164	0.435894	0.940489	ns
Propionibacteriales	ClosenessCentrality	C2	C3	21	28	21	25	298	0.943624	0.943624	ns
Propionibacteriales	ClusteringCoefficient	C1	C2	10	21	10	21	165	0.0119257	0.0178886	*
Propionibacteriales	ClusteringCoefficient	C1	C3	10	28	10	28	219	0.00926144	0.0178886	*
Propionibacteriales	ClusteringCoefficient	C2	C3	21	28	21	28	249	0.368634	0.368634	ns
Propionibacteriales	Degree	C1	C2	10	21	10	19	101	0.882373	0.943614	ns
Propionibacteriales	Degree	C1	C3	10	28	10	25	136	0.907619	0.943614	ns
Propionibacteriales	Degree	C2	C3	21	28	19	25	298	0.943614	0.943614	ns
Propionibacteriales	Eccentricity	C1	C2	10	21	2	2	80.5	0.18107	0.271605	ns
Propionibacteriales	Eccentricity	C1	C3	10	28	2	2	134	0.755576	0.755576	ns
Propionibacteriales	Eccentricity	C2	C3	21	28	2	2	350	0.120855	0.271605	ns
Propionibacteriales	NeighborhoodConnectivity	C1	C2	10	21	10	21	69	0.133576	0.238314	ns
Propionibacteriales	NeighborhoodConnectivity	C1	C3	10	28	10	28	97	0.158876	0.238314	ns
Propionibacteriales	NeighborhoodConnectivity	C2	C3	21	28	21	28	329	0.4858	0.4858	ns
Propionibacteriales	Radiality	C1	C2	10	21	10	21	28	0.0012262	0.0018393	**
Propionibacteriales	Radiality	C1	C3	10	28	10	25	165	0.416619	0.416619	ns
Propionibacteriales	Radiality	C2	C3	21	28	21	25	546	3.74552e-07	1.12366e-06	***
Propionibacteriales	Stress	C1	C2	10	21	10	21	76	0.228456	0.228456	ns
Propionibacteriales	Stress	C1	C3	10	28	10	28	64	0.0123215	0.0369645	*
Propionibacteriales	Stress	C2	C3	21	28	21	28	227	0.179109	0.228456	ns
Propionibacteriales	TopologicalCoefficient	C1	C2	10	21	10	21	178	0.0021863	0.00327944	**
Propionibacteriales	TopologicalCoefficient	C1	C3	10	28	10	28	270	1.76368e-05	5.29103e-05	***
Propionibacteriales	TopologicalCoefficient	C2	C3	21	28	21	28	407	0.0230356	0.0230356	*
Rhizobiales	AverageShortestPathLength	C1	C2	38	47	36	43	853	0.726978	0.726978	ns
Rhizobiales	AverageShortestPathLength	C1	C3	38	63	36	57	959	0.095922	0.287766	ns
Rhizobiales	AverageShortestPathLength	C2	C3	47	63	43	57	1267	0.198073	0.297109	ns
Rhizobiales	BetweennessCentrality	C1	C2	38	47	38	47	1174	0.0131631	0.0394893	*
Rhizobiales	BetweennessCentrality	C1	C3	38	63	38	63	1470	0.0560983	0.0841475	ns
Rhizobiales	BetweennessCentrality	C2	C3	47	63	47	63	1306	0.293085	0.293085	ns
Rhizobiales	ClosenessCentrality	C1	C2	38	47	36	43	933	0.726978	0.726978	ns
Rhizobiales	ClosenessCentrality	C1	C3	38	63	36	57	1435	0.095922	0.287766	ns
Rhizobiales	ClosenessCentrality	C2	C3	47	63	43	57	1694	0.198073	0.297109	ns
Rhizobiales	ClusteringCoefficient	C1	C2	38	47	38	47	955	0.58672	0.58672	ns
Rhizobiales	ClusteringCoefficient	C1	C3	38	63	38	63	1064	0.352968	0.529452	ns
Rhizobiales	ClusteringCoefficient	C2	C3	47	63	47	63	1182	0.0717601	0.21528	ns
Rhizobiales	Degree	C1	C2	38	47	32	42	801	0.418592	0.418592	ns
Rhizobiales	Degree	C1	C3	38	63	32	47	820	0.00829462	0.0248839	*
Rhizobiales	Degree	C2	C3	47	63	42	47	1226.5	0.125541	0.188311	ns
Rhizobiales	Eccentricity	C1	C2	38	47	2	2	735.5	0.0355952	0.0533928	ns
Rhizobiales	Eccentricity	C1	C3	38	63	2	2	1253.5	0.296113	0.296113	ns
Rhizobiales	Eccentricity	C2	C3	47	63	2	2	1811.5	0.000541459	0.00162438	**
Rhizobiales	NeighborhoodConnectivity	C1	C2	38	47	38	47	396	1.14115e-05	1.71172e-05	***
Rhizobiales	NeighborhoodConnectivity	C1	C3	38	63	38	63	537	3.77854e-06	1.13356e-05	***
Rhizobiales	NeighborhoodConnectivity	C2	C3	47	63	47	63	1833	0.0334261	0.0334261	*
Rhizobiales	Radiality	C1	C2	38	47	36	43	151	5.59134e-11	8.38701e-11	***
Rhizobiales	Radiality	C1	C3	38	63	36	57	1477	0.0500674	0.0500674	ns
Rhizobiales	Radiality	C2	C3	47	63	43	57	2863	6.78057e-17	2.03417e-16	***
Rhizobiales	Stress	C1	C2	38	47	38	46	626	0.0184932	0.0184932	*
Rhizobiales	Stress	C1	C3	38	63	38	63	434	9.02906e-08	2.70872e-07	***
Rhizobiales	Stress	C2	C3	47	63	46	63	913	0.000612423	0.000918634	***
Rhizobiales	TopologicalCoefficient	C1	C2	38	47	38	47	1253	0.00148498	0.00148498	**
Rhizobiales	TopologicalCoefficient	C1	C3	38	63	38	63	2058	1.61692e-09	4.85077e-09	***
Rhizobiales	TopologicalCoefficient	C2	C3	47	63	47	63	2206	1.18274e-05	1.77412e-05	***
Solirubrobacterales	AverageShortestPathLength	C1	C2	10	11	10	11	56	0.971913	0.980313	ns
Solirubrobacterales	AverageShortestPathLength	C1	C3	10	16	10	15	87	0.73187	0.980313	ns
Solirubrobacterales	AverageShortestPathLength	C2	C3	11	16	11	15	89	0.980313	0.980313	ns
Solirubrobacterales	BetweennessCentrality	C1	C2	10	11	10	11	68	0.378738	0.413973	ns
Solirubrobacterales	BetweennessCentrality	C1	C3	10	16	10	16	64	0.413973	0.413973	ns
Solirubrobacterales	BetweennessCentrality	C2	C3	11	16	11	16	51	0.0716804	0.215041	ns
Solirubrobacterales	ClosenessCentrality	C1	C2	10	11	10	11	54	0.971913	0.980313	ns
Solirubrobacterales	ClosenessCentrality	C1	C3	10	16	10	15	73	0.73187	0.980313	ns
Solirubrobacterales	ClosenessCentrality	C2	C3	11	16	11	15	87	0.980313	0.980313	ns
Solirubrobacterales	ClusteringCoefficient	C1	C2	10	11	10	11	90	0.0151231	0.0226847	*
Solirubrobacterales	ClusteringCoefficient	C1	C3	10	16	10	16	139	0.00204773	0.0061432	**
Solirubrobacterales	ClusteringCoefficient	C2	C3	11	16	11	16	103	0.474286	0.474286	ns
Solirubrobacterales	Degree	C1	C2	10	11	10	10	64.5	0.525968	0.525968	ns
Solirubrobacterales	Degree	C1	C3	10	16	10	16	56.5	0.225195	0.337793	ns
Solirubrobacterales	Degree	C2	C3	11	16	10	16	60.5	0.182611	0.337793	ns
Solirubrobacterales	Eccentricity	C1	C2	10	11	1	2	NA	NA	NA	NA
Solirubrobacterales	Eccentricity	C1	C3	10	16	1	2	NA	NA	NA	NA
Solirubrobacterales	Eccentricity	C2	C3	11	16	2	2	98.5	0.364974	0.364974	ns
Solirubrobacterales	NeighborhoodConnectivity	C1	C2	10	11	10	11	5	0.000490879	0.00147264	**
Solirubrobacterales	NeighborhoodConnectivity	C1	C3	10	16	10	16	77	0.895173	0.895173	ns
Solirubrobacterales	NeighborhoodConnectivity	C2	C3	11	16	11	16	150	0.00240693	0.0036104	**
Solirubrobacterales	Radiality	C1	C2	10	11	10	11	1	0.000164985	0.000247478	***
Solirubrobacterales	Radiality	C1	C3	10	16	10	15	83	0.895155	0.895155	ns
Solirubrobacterales	Radiality	C2	C3	11	16	11	15	176	1.57117e-05	4.7135e-05	***
Solirubrobacterales	Stress	C1	C2	10	11	10	11	30	0.0844846	0.0844846	ns
Solirubrobacterales	Stress	C1	C3	10	16	10	16	13	0.000456851	0.00137055	**
Solirubrobacterales	Stress	C2	C3	11	16	11	16	23	0.00145838	0.00218756	**
Solirubrobacterales	TopologicalCoefficient	C1	C2	10	11	10	11	97	0.0034741	0.0034741	**
Solirubrobacterales	TopologicalCoefficient	C1	C3	10	16	10	16	160	2.78932e-05	5.67267e-05	***
Solirubrobacterales	TopologicalCoefficient	C2	C3	11	16	11	16	172	3.78178e-05	5.67267e-05	***
Sphingomonadales	AverageShortestPathLength	C1	C2	73	64	67	57	2447	0.633556	0.633556	ns
Sphingomonadales	AverageShortestPathLength	C1	C3	73	73	67	67	2308	0.163509	0.245263	ns
Sphingomonadales	AverageShortestPathLength	C2	C3	64	73	57	67	1879	0.0488993	0.146698	ns
Sphingomonadales	BetweennessCentrality	C1	C2	73	64	73	64	2814	0.0393959	0.118188	ns
Sphingomonadales	BetweennessCentrality	C1	C3	73	73	73	73	3027	0.156533	0.234799	ns
Sphingomonadales	BetweennessCentrality	C2	C3	64	73	64	73	2136	0.389413	0.389413	ns
Sphingomonadales	ClosenessCentrality	C1	C2	73	64	67	57	2225	0.633556	0.633556	ns
Sphingomonadales	ClosenessCentrality	C1	C3	73	73	67	67	3021	0.163509	0.245263	ns
Sphingomonadales	ClosenessCentrality	C2	C3	64	73	57	67	2793	0.0488993	0.146698	ns
Sphingomonadales	ClusteringCoefficient	C1	C2	73	64	73	64	3125.5	0.000664303	0.000996455	***
Sphingomonadales	ClusteringCoefficient	C1	C3	73	73	73	73	3696.5	5.40962e-05	0.000162289	***
Sphingomonadales	ClusteringCoefficient	C2	C3	64	73	64	73	2429	0.689847	0.689847	ns
Sphingomonadales	Degree	C1	C2	73	64	58	51	1783	0.0171319	0.0513957	ns
Sphingomonadales	Degree	C1	C3	73	73	58	57	2393.5	0.289671	0.289671	ns
Sphingomonadales	Degree	C2	C3	64	73	51	57	2673.5	0.145936	0.218904	ns
Sphingomonadales	Eccentricity	C1	C2	73	64	2	2	2327.5	0.954025	0.954025	ns
Sphingomonadales	Eccentricity	C1	C3	73	73	2	2	2956.5	0.0164755	0.0247133	*
Sphingomonadales	Eccentricity	C2	C3	64	73	2	2	2600.5	0.0155312	0.0247133	*
Sphingomonadales	NeighborhoodConnectivity	C1	C2	73	64	73	64	887	4.12798e-10	1.2384e-09	***
Sphingomonadales	NeighborhoodConnectivity	C1	C3	73	73	73	73	2043	0.0150768	0.0150768	*
Sphingomonadales	NeighborhoodConnectivity	C2	C3	64	73	64	73	3425.5	2.62512e-06	3.93768e-06	***
Sphingomonadales	Radiality	C1	C2	73	64	67	57	392	5.08111e-17	7.62167e-17	***
Sphingomonadales	Radiality	C1	C3	73	73	67	67	3148	0.0586991	0.0586991	ns
Sphingomonadales	Radiality	C2	C3	64	73	57	67	4640	2.84645e-23	8.53934e-23	***
Sphingomonadales	Stress	C1	C2	73	64	72	64	1381	3.82336e-05	5.73504e-05	***
Sphingomonadales	Stress	C1	C3	73	73	72	73	1091	7.43412e-10	2.23024e-09	***
Sphingomonadales	Stress	C2	C3	64	73	64	73	1593	0.00135868	0.00135868	**
Sphingomonadales	TopologicalCoefficient	C1	C2	73	64	73	64	3289	3.96912e-05	3.96912e-05	***
Sphingomonadales	TopologicalCoefficient	C1	C3	73	73	73	73	5100	1.5678e-21	4.7034e-21	***
Sphingomonadales	TopologicalCoefficient	C2	C3	64	73	64	73	3856	5.54864e-11	8.32295e-11	***
Xylariales	AverageShortestPathLength	C1	C2	1	2	1	2	NA	NA	NA	NA
Xylariales	AverageShortestPathLength	C1	C3	1	3	1	3	NA	NA	NA	NA
Xylariales	AverageShortestPathLength	C2	C3	2	3	2	3	2	0.77283	0.77283	ns
Xylariales	BetweennessCentrality	C1	C2	1	2	1	2	NA	NA	NA	NA
Xylariales	BetweennessCentrality	C1	C3	1	3	1	3	NA	NA	NA	NA
Xylariales	BetweennessCentrality	C2	C3	2	3	2	3	3	1	1	ns
Xylariales	ClosenessCentrality	C1	C2	1	2	1	2	NA	NA	NA	NA
Xylariales	ClosenessCentrality	C1	C3	1	3	1	3	NA	NA	NA	NA
Xylariales	ClosenessCentrality	C2	C3	2	3	2	3	4	0.77283	0.77283	ns
Xylariales	ClusteringCoefficient	C1	C2	1	2	1	2	NA	NA	NA	NA
Xylariales	ClusteringCoefficient	C1	C3	1	3	1	3	NA	NA	NA	NA
Xylariales	ClusteringCoefficient	C2	C3	2	3	2	3	3	1	1	ns
Xylariales	Degree	C1	C2	1	2	1	2	NA	NA	NA	NA
Xylariales	Degree	C1	C3	1	3	1	3	NA	NA	NA	NA
Xylariales	Degree	C2	C3	2	3	2	3	2.5	1	1	ns
Xylariales	Eccentricity	C1	C2	1	2	1	1	NA	NA	NA	NA
Xylariales	Eccentricity	C1	C3	1	3	1	1	NA	NA	NA	NA
Xylariales	Eccentricity	C2	C3	2	3	1	1	NA	NA	NA	NA
Xylariales	NeighborhoodConnectivity	C1	C2	1	2	1	2	NA	NA	NA	NA
Xylariales	NeighborhoodConnectivity	C1	C3	1	3	1	3	NA	NA	NA	NA
Xylariales	NeighborhoodConnectivity	C2	C3	2	3	2	3	3	1	1	ns
Xylariales	Radiality	C1	C2	1	2	1	2	NA	NA	NA	NA
Xylariales	Radiality	C1	C3	1	3	1	3	NA	NA	NA	NA
Xylariales	Radiality	C2	C3	2	3	2	3	6	0.148915	0.148915	ns
Xylariales	Stress	C1	C2	1	2	1	2	NA	NA	NA	NA
Xylariales	Stress	C1	C3	1	3	1	3	NA	NA	NA	NA
Xylariales	Stress	C2	C3	2	3	2	3	2	0.77283	0.77283	ns
Xylariales	TopologicalCoefficient	C1	C2	1	2	1	2	NA	NA	NA	NA
Xylariales	TopologicalCoefficient	C1	C3	1	3	1	3	NA	NA	NA	NA
Xylariales	TopologicalCoefficient	C2	C3	2	3	2	3	5	0.386476	0.386476	ns
